# Evolution of regulatory networks controlling plasticity in gene expression between *Saccharomyces cerevisiae and Saccharomyces paradoxus*

**DOI:** 10.64898/2026.05.18.725926

**Authors:** Anna C. Redhuis, Patricia J. Wittkopp

## Abstract

Organisms cope with environmental changes by modifying gene expression. To understand how regulatory networks controlling expression plasticity evolve, we analyzed RNAseq data from *Saccharomyces cerevisiae*, *Saccharomyces paradoxus*, and their F_1_ hybrids at multiple timepoints after transferring cells from standard laboratory conditions to five environments (low phosphorus, low nitrogen, hydroxyurea shock, heat stress, and cold stress) and during the diauxic shift. In each of the six datasets, we identified genes that changed expression following the transition to the new environment and used hierarchical clustering to identify genes that increased or decreased in expression. We then compared these classifications between orthologs to identify genes with divergent plasticity. For some genes, plasticity was more extreme in one species than the other, and for others, expression of orthologs changed in opposite directions when acclimating to the same environment. Most cases of plasticity divergence were seen only in one environment and were attributable primarily to *trans*-regulatory divergence. Using environment-specific regulatory networks inferred from data in Yeastract, we found that divergent plasticity of environment-specific transcription factors generally did not predict divergent plasticity of their target genes. We also found that, as a group, genes with conserved plasticity tended to have more regulatory interactions than genes with divergent plasticity. Interesting patterns of expression divergence were also observed for five transcription factors in the pleiotropic drug resistance network and their target genes that might contribute to phenotypic divergence. Together, these findings show how environment-specific *trans*-regulatory divergence and combinatorial gene regulation shape the evolution of expression plasticity.
