## Supplementary Table 4 for "Evolution of regulatory networks controlling plasticity in gene expression between *Saccharomyces cerevisiae and Saccharomyces paradoxus*"

home	tf	common	regulon_size	log2foldChange_parents	log2foldChange_hybrid	padj_parents	padj_hybrid	plasticity	cor_parents	cor_hybrid	cor_scer	cor_spar	percent_conserved_plasticity_HAP4	percent_conserved_plasticity_CC	percent_conserved_plasticity_LowN	percent_conserved_plasticity_LowPi	percent_conserved_plasticity_Heat	percent_conserved_plasticity_Cold
HAP4	YAL051W	OAF1	41	0.3697875460231212	-0.41168194672712155	0.28163870596933555	0.46024404048569856	conserved static	0.5378412927728183	0.9220061356334248	0.25790815144312995	0.682990091293956	0.8536585365853658	0.3902439024390244	0.7073170731707317	0.4146341463414634	0.2926829268292683	0.24390243902439024
HAP4	YBL103C	RTG3	18	0.09462251411138616	0.4632113170815843	0.8868223311971785	0.3118149447901963	conserved plastic	0.7986469619143014	0.9382021377892298	0.6212809021383434	0.9204974780743415	0.8888888888888888	0.5555555555555556	0.7777777777777778	0.5555555555555556	0.3888888888888889	0.3888888888888889
HAP4	YBR112C	CYC8	1	-0.5089253823864099	-0.20948237198603087	0.10740647434430442	0.2576912071890927	reversal	-0.7791499676568836	0.9178649676694995	-0.6488928784325565	0.844140030250893	1	0	0	0	0	0
HAP4	YCR084C	TUP1	1	0.33900895011043347	0.9001389674818854	0.11810171266949988	6.981065796990895e-4	conserved static	0.13805246758824788	-0.4145659192198405	0.8174763904650858	0.7910923137225124	1	0	0	0	0	0
HAP4	YDR207C	UME6	17	0.8680366205088519	0.5746677030265818	0.01514969892042104	0.18364782536371996	conserved static	0.87556488730811	-0.7112134547741688	-0.35661549628895134	-0.013276103343601254	0.8235294117647058	0.35294117647058826	0.7647058823529411	0.5294117647058824	0.5294117647058824	0.47058823529411764
HAP4	YDR216W	ADR1	1	0.8202557046644794	-0.33093873786667966	0.12798037176771465	0.6415937873450865	conserved plastic	0.9907531418621257	0.9906039571211442	0.9957043464835813	0.9470804213959164	1	0	0	0	0	0
HAP4	YEL009C	GCN4	383	-0.649654394633609	-0.4426455223756318	1.8987943263915478e-10	0.005455793487114727	conserved plastic	0.9856774078604598	0.9763615642489254	0.9882792021964124	0.9849628708693867	0.7049608355091384	0.5039164490861618	0.7754569190600522	0.49869451697127937	0.4308093994778068	0.4751958224543081
HAP4	YER040W	GLN3	14	0.6086145265157743	0.34222717746501524	0.15437487518571336	0.43698149847415646	conserved plastic	0.5314624807341592	0.8684471877331301	0.6726356809789626	0.9358432587889824	0.8571428571428571	0.42857142857142855	0.7857142857142857	0.5714285714285714	0.5	0.6428571428571429
HAP4	YGL209W	MIG2	1	0.6049334350306328	-0.39021528995012217	0.4206600043030918	0.6518046634696378	conserved plastic	0.9472673425910951	0.4347789149284319	0.5834477033404141	0.8345006251634639	1	0	1	1	0	0
HAP4	YGL073W	HSF1	1	0.07215968772812448	0.042582780657018836	0.7941980900465326	0.8864289083924394	Scer-unique	0.8124167040802578	0.9545911020573457	0.9558411576857176	0.8445307362550158	0	1	0	1	1	0
HAP4	YGL035C	MIG1	2	0.9757357056956719	-0.22889538919715693	0.015135196488767117	0.6355168745502457	reversal	-0.8650278046211991	-0.8536781490009978	0.9555492995372988	0.941734959346585	1	0	0.5	0.5	0	0
HAP4	YHR178W	STB5	91	1.1495299291626393	1.3951206109936385	0.001688739225877159	0.0023532321560127017	conserved plastic	0.8170545673856733	0.1806886110445547	0.5378054419691741	0.5776188851527525	0.7582417582417582	0.5824175824175825	0.7362637362637363	0.6153846153846154	0.6043956043956044	0.4835164835164835
HAP4	YIL036W	CST6	18	0.5872246502588412	0.08752510445403627	0.09120620266714577	0.8268933518863403	conserved plastic	0.96125550714768	0.9873691665950107	0.9361490941326364	0.9248765987807588	0.8888888888888888	0.5	0.6111111111111112	0.5555555555555556	0.5555555555555556	0.6111111111111112
HAP4	YIR023W	DAL81	6	0.1203154369232019	-0.4214591091983669	0.7374918188345942	0.3107202740046808	conserved static	-0.09751842239766093	0.4100582840218958	0.5650634430309467	-0.04095634984820016	1	0	1	0.3333333333333333	0.6666666666666666	0.8333333333333334
HAP4	YJR060W	CBF1	377	0.9359061826247822	-0.18353405478235155	0.0923579612579639	0.7252893691316242	Spar-unique	-0.6939807756826505	0.8132670355640839	-0.5412424576916683	0.6684083277545956	0.6657824933687002	0.5278514588859416	0.7082228116710876	0.5994694960212201	0.5358090185676393	0.5013262599469496
HAP4	YKL109W	HAP4	30	-0.2782077030403566	0.5417681724261627	0.694413764577301	0.38096839017272965	conserved plastic	0.9932909597560127	0.9971657178708727	0.961002300217474	0.9655782535430891	1	0.36666666666666664	0.8666666666666667	0.8333333333333334	0.5666666666666667	0.6
HAP4	YML007W	YAP1	1	-0.23120822603326363	-0.5467572647068475	0.2642178569301318	0.07853404236922162	conserved plastic	0.9790219687635201	0.9502911573301311	0.899369946736353	0.934130852014508	1	1	1	0	0	1
HAP4	YMR037C	MSN2	39	0.19709638727328158	-0.27114030511586446	0.4323586822986576	0.43060292601502637	conserved static	0.20374588679922206	0.40048494813081514	0.14432539988118195	0.6189684707529937	0.6410256410256411	0.5897435897435898	0.7435897435897436	0.46153846153846156	0.6666666666666666	0.46153846153846156
HAP4	YMR280C	CAT8	33	0.5043954489308135	-0.19448467160958088	0.6227609858187676	0.8519329901997401	conserved plastic	0.9572920691511928	0.9628293319276116	0.9901939685114877	0.9973613180423018	0.9393939393939394	0.30303030303030304	0.5454545454545454	0.42424242424242425	0.24242424242424243	0.3333333333333333
HAP4	YNL199C	GCR2	15	0.3541921562646875	-0.1742878474101091	0.1581139939697166	0.6311104250871645	conserved plastic	0.8299065805862035	0.9086785058611413	0.7190288561234376	0.8728200381452781	1	0.8666666666666667	0.6666666666666666	1	0.4	0.6
HAP4	YOL108C	INO4	63	1.6832133966313412	1.3775885179128917	1.814504934787042e-8	0.002017634049959033	Scer-unique	0.537925484373787	0.884759272822646	0.3457037588404431	0.6683384211239121	0.6825396825396826	0.5555555555555556	0.8412698412698413	0.6190476190476191	0.5079365079365079	0.6190476190476191
HAP4	YOR344C	TYE7	62	0.5246620856108245	0.23720971702424526	0.20897821785412837	0.7002031364792202	Scer-unique	0.032993924622966964	-0.7486062963463884	0.07654116537631524	0.7151302305367709	0.7096774193548387	0.6774193548387096	0.7258064516129032	0.6774193548387096	0.5806451612903226	0.5
HAP4	YOR363C	PIP2	27	0.6080409411781371	0.42033976947753565	0.10712893502650532	0.5442318914791332	conserved plastic	0.7149376313286794	0.8574426370995237	0.9734795887197445	0.8172360837666479	0.8148148148148148	0.3333333333333333	0.6666666666666666	0.4444444444444444	0.25925925925925924	0.25925925925925924
HAP4	YPL075W	GCR1	37	0.2585888175520555	0.04439824066850554	0.3569950182042342	0.9059983231078088	conserved static	-0.4501407059711476	0.1728020343392379	0.09473646240251615	0.5155123116863481	0.7567567567567568	0.7297297297297297	0.7297297297297297	0.8108108108108109	0.5945945945945946	0.5945945945945946
HAP4	YPR065W	ROX1	4	-0.29481286401328627	0.3157935401101285	0.27533752906258596	0.38628796249467545	conserved plastic	0.9832227547850577	0.9621892907630349	0.9164690049963801	0.9286791677336134	0.75	0.5	0.75	1	0.75	0.5
HAP4	YOR162C	YRR1	61	-0.9281577216188873	-0.6338256888955849	0.004957965012245746	0.3837517597161974	conserved static	0.9095579442580289	0.8870468499130562	0.9297396822101911	0.8246270181048034	0.8032786885245902	0.5081967213114754	0.7213114754098361	0.5081967213114754	0.5081967213114754	0.4918032786885246
HAP4	YJL089W	SIP4	9	0.37189836244550756	0.30924352644969183	0.8141506458118951	0.002858824001983637	conserved plastic	0.9858974899719366	0.961356327521722	0.9566558656176533	0.9124699109964078	1	0	0.2222222222222222	0	0	0
CC	YBR083W	TEC1	1	-1.6965212055300212	-0.3406803392808869	4.903439508270886e-12	0.6689999158296859	conserved static	0.02898081621784883	0.18217705532098075	-0.502580493908727	0.2659701551279218	0	1	0	1	0	0
CC	YDL056W	MBP1	15	0.8035906057180023	0.8104873402559382	0.002007140610068279	0.1469332933096686	Scer-unique	0.06626989542642646	-0.16907881968022398	0.20190895123126779	-0.5816067073280347	0.3333333333333333	0.7333333333333333	0.5333333333333333	0.5333333333333333	0.6	0.4666666666666667
CC	YDL020C	RPN4	199	-1.3164257297808803	-0.8704572539613545	1.0533586954410646e-18	1.8595647190820992e-4	conserved plastic	0.6360417704977361	0.19991468413400196	0.6378276264593964	0.6234606882879408	0.5628140703517588	0.6582914572864321	0.6834170854271356	0.5628140703517588	0.5879396984924623	0.4371859296482412
CC	YDR207C	UME6	1	0.6518424951166426	0.4090643558034254	0.016969576010214503	0.5626909354677141	Spar-unique	0.10769969079372278	-0.39165822002794093	0.27404733551469834	-0.35619023444746123	1	1	1	1	1	1
CC	YDR213W	UPC2	1	0.5209666644761223	0.23648288258789515	0.029350065560605338	0.6896527609815262	conserved plastic	0.8499103842848006	-0.16961743401936624	-0.5626313282584314	-0.2536407195358696	1	0	1	0	1	0
CC	YDR421W	ARO80	3	0.9541771877748675	0.7324172828703176	0.002494313392863709	0.2826432970947975	conserved plastic	0.42171082729892184	0.6059636141078786	0.06294728845393416	0.006373235065685158	1	0.6666666666666666	0.6666666666666666	0.3333333333333333	0.3333333333333333	0
CC	YDR423C	CAD1	4	-0.378869979196253	-0.3375060487260404	0.3121454885762642	0.3883014131839934	conserved plastic	0.0219830926502709	0.049083269719279635	-0.07448092941433786	0.8817873045224048	0.75	0.75	0.5	0.5	0.75	0.5
CC	YEL009C	GCN4	163	-0.7842679726249598	-0.2735897222810365	1.1669061602829489e-11	0.024285983738632493	reversal	0.1769055260397981	0.6044395331322898	0.024970643730603054	0.4076322898397419	0.6319018404907976	0.6503067484662577	0.852760736196319	0.4539877300613497	0.4723926380368098	0.5398773006134969
CC	YER040W	GLN3	46	0.707329087925327	0.815660836710484	0.056864801059943106	4.936944650408547e-18	Scer-unique	0.8551509172367052	-0.8170913566845464	-0.005159204464583704	-0.12642865681981635	0.8043478260869565	0.6739130434782609	0.8913043478260869	0.5217391304347826	0.5434782608695652	0.6086956521739131
CC	YER169W	RPH1	11	-0.33044776465098197	-0.29729994810859495	0.37292124318558206	0.5203849113424414	conserved plastic	0.7482227623343245	-0.26208637910139093	0.49947668494355496	0.6151307478063485	0.8181818181818182	0.5454545454545454	0.7272727272727273	0.45454545454545453	0.7272727272727273	0.8181818181818182
CC	YFL031W	HAC1	9	-0.9529390581742216	-0.8757326551677972	3.680646949490906e-11	0.0012487467360556411	reversal	0.04616830893434236	0.2229782689626763	0.05477813136147582	-0.48763967424608196	0.2222222222222222	0.8888888888888888	0.5555555555555556	0.5555555555555556	0.3333333333333333	0.4444444444444444
CC	YFR034C	PHO4	1	-1.3308359277757515	-1.9768245511876696	1.2475496446668212e-5	4.336113605369487e-10	reversal	0.374094743548776	0.7430862972414762	-0.3641986147476241	0.3551485202217359	1	0	0	1	0	0
CC	YGL073W	HSF1	4	0.21674152350306172	0.27050412795113454	0.3225055644545487	0.3376571361088126	conserved plastic	0.7703320742039576	0.2013289518085963	0.29152547599179474	0.19029267347685475	0	0.5	0.75	0	1	0.75
CC	YGL071W	AFT1	16	1.4768181067773103	0.7002406954847413	5.665365769232264e-8	0.18465233486874835	conserved plastic	0.6318452837762455	-0.29938659235039583	0.31146946718199553	0.21074264715614893	0.6875	0.6875	0.875	0.5	0.5	0.3125
CC	YGL013C	PDR1	226	-0.18997095660246505	-0.2881023062606538	0.4393443357165083	0.452058340597349	conserved plastic	0.2423361277138838	-0.2510978186891384	-0.27574223799073044	0.6370095576577425	0.7522123893805309	0.6327433628318584	0.7964601769911505	0.7035398230088495	0.5973451327433629	0.5530973451327433
CC	YHR084W	STE12	2	1.2898129693534692	1.849141511797475	5.234003502336841e-6	9.086012391127136e-4	reversal	-0.45164839653980304	0.4624347864369938	0.21511082688561645	-0.32690662870804615	0	0.5	0	0.5	0	0.5
CC	YIL131C	FKH1	1	0.5696615133939694	0.16065647173942765	0.10092956370832164	0.8608533752339573	conserved plastic	0.2739647401364435	0.12699515940279305	-0.3726010563370217	0.2055683710288916	1	0	1	0	1	1
CC	YIR033W	MGA2	1	0.5583505509586624	0.1266681221523923	0.037757885751558674	0.7806924367394271	conserved plastic	0.36984613097789665	0.8438651080613869	0.7462903936242735	0.6345203059183828	0	1	1	1	0	1
CC	YKL032C	IXR1	14	0.3237639373513858	0.2535779993155465	0.32089841548801085	0.625920722508652	Scer-unique	0.1275045328145272	0.39545632887925236	-0.2879351287916017	0.24709936451656983	0.7857142857142857	0.5	0.7142857142857143	0.42857142857142855	0.5714285714285714	0.5714285714285714
CC	YKL020C	SPT23	1	-0.5734861828728733	-0.07168325864453974	0.09876194741287497	0.9400648065240899	reversal	0.630520458433784	-0.8341502571694124	0.4508795699024234	-0.09268483470847189	0	1	1	1	0	1
CC	YLR223C	IFH1	4	-0.3243923368846267	-0.49197274323012125	0.5518211030624178	0.503084042747313	reversal	0.7414503967736413	-0.07672415476168043	0.3363523733866696	0.6811821277283994	1	1	1	1	1	0.75
CC	YML099C	ARG81	1	-0.012311955033424079	-0.17696667084286752	0.9783237216095461	0.7518777238142759	conserved plastic	0.48904215751952956	0.19156386328333588	-0.0800810827458788	-0.052974392901723684	1	1	1	0	0	0
CC	YML007W	YAP1	413	-0.8641855575947325	-0.6484790255537032	5.341166024069795e-10	0.05295501874501496	conserved plastic	0.48817159419657175	0.7131303414610137	0.19817052225442333	0.5982952432172223	0.6949152542372882	0.5932203389830508	0.7457627118644068	0.5714285714285714	0.5811138014527845	0.4891041162227603
CC	YMR037C	MSN2	36	0.18265269261369635	-0.09234965595886285	0.33654799933942353	0.854067248245721	Scer-unique	0.4752394337103666	0.23815387350145284	0.4839353815794498	0.2629367265814187	0.8888888888888888	0.5833333333333334	0.8611111111111112	0.4722222222222222	0.9444444444444444	0.6111111111111112
CC	YMR043W	MCM1	1	-0.19093471666259834	-0.24784029787400733	0.42129678462955505	0.5521806922916319	reversal	0.0057758932331681044	0.790008731058857	0.3923158134302385	0.09728654541990188	1	1	1	0	0	0
CC	YNL167C	SKO1	1	0.7831700450505722	0.056631801407385454	0.005390766907114367	0.9375142034083698	reversal	-0.3866831857328007	0.00641652720021205	0.4323116934378658	-0.050294178963338286	0	0	0	0	1	1
CC	YNL068C	FKH2	1	1.219118626474367	0.7950921913759853	2.442514837150403e-4	0.060708934660584864	conserved plastic	0.5201927411370596	0.12479082854435491	-0.16684709458535882	0.6387623501014628	0	0	0	0	1	1
CC	YOL116W	MSN1	1	0.7054949774041662	-0.3967829151540518	0.015172526738483788	0.4687925431536662	Scer-unique	0.4356759119812229	-0.3807550077918025	-0.048442379996917646	0.2703233071638975	1	1	1	1	1	1
CC	YPL202C	AFT2	3	0.7195328779955148	-0.7426209979630157	0.021973434257063624	0.2788881692696436	Scer-unique	-0.53597377525059	0.9396025059672688	0.11611390879193334	-0.07337235173640937	0.3333333333333333	0.6666666666666666	1	0.3333333333333333	0	0.3333333333333333
CC	YPL089C	RLM1	9	-0.6423340383689522	-0.4453958189566761	0.03206402743055188	0.3519135308823246	Spar-unique	-0.2416975372193781	0.8176836894408144	0.10081206801906818	0.8617723249408153	0.5555555555555556	0.3333333333333333	0.2222222222222222	0.7777777777777778	0.7777777777777778	0.7777777777777778
CC	YPR008W	HAA1	1	1.5490283434907735	0.012716836951812064	3.6642089857984762e-6	0.9855508300459164	Spar-unique	-0.3606942615204151	0.3803552564618683	0.05127656706773698	0.41996181773633584	1	1	1	1	1	0
CC	YPR065W	ROX1	1	0.5544566786051337	0.17483079889409886	0.006802327132423226	0.7254162457850083	reversal	0.735058415949719	0.7639138118179676	0.8738651247422783	0.5158228057565323	1	1	0	1	1	1
CC	YOR028C	CIN5	9	-0.7003119036061981	1.184299055606803	0.19556646608364422	0.055209108208506136	conserved plastic	0.485676652695918	0.27313015736655577	0.2811044833976921	0.07719761877295009	1	0.8888888888888888	1	0.7777777777777778	0.7777777777777778	0.6666666666666666
CC	YBL005W	PDR3	38	-1.1864104185192836	-1.6958046974004886	1.216712774261559e-6	0.008233073968715574	conserved plastic	-0.187848542222579	-0.19832354545651504	-0.0751056636781185	0.5755060272829099	0.5789473684210527	0.5263157894736842	0.7631578947368421	0.5	0.4473684210526316	0.5789473684210527
CC	YOR162C	YRR1	111	-1.0683275805239025	-0.571993587391917	0.0028535055510838466	0.3351723402510666	conserved plastic	0.21454360507127737	0.3515059186469418	0.5700747949250373	-0.06440469496388983	0.7297297297297297	0.5765765765765766	0.7387387387387387	0.6756756756756757	0.6936936936936937	0.6126126126126126
LowN	YAL051W	OAF1	35	0.36434256293734574	-0.0831675348256859	3.155317771768464e-5	0.5859305482147058	conserved plastic	0.9944495965547979	0.9998101369159987	0.9841281437935793	0.9652686933594498	0.7142857142857143	0.5428571428571428	0.8	0.5714285714285714	0.37142857142857144	0.2857142857142857
LowN	YBL103C	RTG3	3	0.6625181923652596	0.03300279748569405	3.1442900384155342e-6	0.8780200164252094	conserved plastic	0.9776670812262929	0.9901970689420513	0.9845223454513478	0.994537929112818	1	1	1	0.6666666666666666	0.6666666666666666	1
LowN	YBR083W	TEC1	73	-1.087193611466615	-0.023739531055656016	8.872694535472465e-28	0.9169570992908362	Spar-unique	0.2301187048926886	0.5195859785484965	0.9916827947768403	0.9033708738597134	0.5616438356164384	0.3698630136986301	0.6986301369863014	0.4931506849315068	0.4520547945205479	0.4794520547945205
LowN	YDR096W	GIS1	1	0.4201034809786325	0.23594294758497367	0.006032103706906464	0.33260171254138843	conserved plastic	0.7200867675955419	0.9901247224506291	0.9621962681512806	0.9392442010137477	0	0	1	0	1	0
LowN	YDR207C	UME6	3	0.8453330203821038	0.18747425423857744	2.5942738207192503e-14	0.3023612386933861	conserved plastic	0.9803054417726951	0.8219977275106153	0.9217855142714949	0.9184925637438247	1	0.3333333333333333	1	0.3333333333333333	0.3333333333333333	0.3333333333333333
LowN	YEL009C	GCN4	36	-0.24042846628226394	-0.11583308352074682	2.2983200589491973e-8	0.0347472074688325	conserved plastic	0.9999429278857083	0.9811271600116506	0.9927843940567237	0.9474987730463669	0.5833333333333334	0.5555555555555556	0.9444444444444444	0.3611111111111111	0.3333333333333333	0.4166666666666667
LowN	YER040W	GLN3	13	0.9480219794712427	0.1484321457728313	6.888912905247177e-14	0.4913818978683277	conserved plastic	0.8191812412086352	0.9614898142414937	0.9923387401975762	0.8977093314312894	0.9230769230769231	0.23076923076923078	0.9230769230769231	0.5384615384615384	0.6153846153846154	0.6153846153846154
LowN	YFL021W	GAT1	54	1.5433453809192992	0.8778866748765254	1.0378500429767278e-21	7.060327998095174e-4	conserved plastic	0.9997895907990694	0.9832813172069499	0.9732595407972511	0.9996038412999494	0.6111111111111112	0.42592592592592593	0.8518518518518519	0.5740740740740741	0.46296296296296297	0.46296296296296297
LowN	YGL252C	RTG2	1	0.2624273648786519	0.1925534861873206	2.309714265014452e-4	0.0403165861082931	conserved plastic	0.454409065123807	0.9993485215073976	0.7194992596958559	0.9332389718280931	1	1	1	1	1	1
LowN	YGL162W	SUT1	5	1.2634551554351463	0.8008863569197154	2.648657724353095e-24	4.585093246502607e-6	conserved static	-0.6714039495953846	0.693077938992075	0.48745339738609705	0.9046552892129325	0.8	0.2	1	0.6	0.4	0.6
LowN	YHR084W	STE12	53	0.5697518901438345	0.5961276360988459	5.321510756928499e-7	2.378193162897933e-4	Spar-unique	0.4467681680961493	0.36435260411156073	0.5477398327841657	0.2536258192816622	0.6037735849056604	0.5660377358490566	0.660377358490566	0.5660377358490566	0.49056603773584906	0.5660377358490566
LowN	YHR178W	STB5	51	0.700258230355762	0.7700693677432667	3.766786135523039e-6	9.10005952214171e-6	conserved plastic	0.9052170214021326	0.9113734195159657	0.969342959689543	0.816865787435976	0.7647058823529411	0.6470588235294118	0.8235294117647058	0.6274509803921569	0.5490196078431373	0.49019607843137253
LowN	YJR060W	CBF1	373	0.9997772957008783	0.030833701989004536	1.883015745463211e-16	0.898840817936457	Scer-unique	0.8888490965452207	0.943408154805767	0.8163281763857216	0.8879915794133486	0.6166219839142091	0.5254691689008043	0.7372654155495979	0.6032171581769437	0.5656836461126006	0.5013404825737265
LowN	YKL062W	MSN4	49	-0.28163343956800796	-0.31591094610797876	0.0497079943702126	0.20935484740306928	conserved plastic	0.9947447973608736	0.9900884927913257	0.9910220565819503	0.985168068649644	0.7755102040816326	0.5102040816326531	0.7755102040816326	0.5306122448979592	0.4897959183673469	0.5102040816326531
LowN	YKL043W	PHD1	20	0.8232646276155872	1.5912720587337024	3.1466262214167046e-18	8.702279771918152e-35	conserved plastic	0.997476250502324	0.9995400482420128	0.9967724556275146	0.9992146139094142	0.75	0.75	0.85	0.7	0.55	0.6
LowN	YLR223C	IFH1	1	0.038431603124164576	0.09101908688507931	0.781091847422538	0.5985913099644505	conserved static	0.9579231108717329	-0.14957463789572117	-0.5759569271913301	0.7284388466902998	1	1	1	1	1	1
LowN	YLR403W	SFP1	69	0.34868842071336853	0.16071983177203497	4.043479873722979e-6	0.14671136269628515	conserved plastic	0.9715124625884679	0.9945133332744776	0.9637732239275676	0.9193172072687843	0.7101449275362319	0.7391304347826086	0.8695652173913043	0.7681159420289855	0.7536231884057971	0.6811594202898551
LowN	YML099C	ARG81	1	0.08296721951948899	-0.15060215174907562	0.49825012576349825	0.2615807631996537	conserved plastic	0.74940185471887	0.960999143919513	0.9592775231776086	0.9876896296895964	1	1	0	1	0	0
LowN	YMR016C	SOK2	67	0.442055574143016	-0.0555029638086023	6.577446445277332e-11	0.6450872546247802	Scer-unique	0.3942126500307474	-0.9044020447488247	0.7297237010163655	0.7092880349870545	0.7611940298507462	0.43283582089552236	0.7611940298507462	0.5074626865671642	0.5671641791044776	0.5522388059701493
LowN	YMR037C	MSN2	78	0.3953151567219997	-0.1760330421289408	3.435147183324594e-7	0.17166040470367505	conserved plastic	0.928759714978727	0.9819027158395002	0.9856689474292855	0.9998058610207314	0.7307692307692307	0.46153846153846156	0.8205128205128205	0.5384615384615384	0.5384615384615384	0.5641025641025641
LowN	YMR042W	ARG80	1	0.27809125005632085	-0.05166852895318452	0.010794725709236357	0.822751310850759	conserved static	-0.4343189849621298	0.9997477706656119	-0.8500584105814459	0.8313439770481071	1	1	0	1	0	0
LowN	YMR043W	MCM1	1	-0.5586471495907718	-0.6005868466599685	8.116641136002e-15	6.64700292647651e-13	conserved static	0.23243869112617077	-0.5387525273724348	0.9963238526604765	0.7532755019103275	1	1	0	1	0	0
LowN	YMR164C	MSS11	7	0.3778009406330378	-0.5249813058201324	0.00137488127336703	0.00820223898041078	conserved plastic	0.975792512043479	0.9236898343229752	0.9999601331836303	0.9866172344567432	0.2857142857142857	0.5714285714285714	0.7142857142857143	0.42857142857142855	0.42857142857142855	0.2857142857142857
LowN	YNL199C	GCR2	6	0.665917296933423	0.27882284112691674	3.9565173325332094e-15	0.019627845056960854	conserved static	0.8231686765196388	0.9651981027809412	0.9970521079850485	0.7026931659153348	1	0.8333333333333334	0.8333333333333334	0.8333333333333334	0.3333333333333333	0.5
LowN	YOL108C	INO4	58	0.8901229459851648	0.9039174042391847	5.157192647260274e-13	7.038700162535656e-10	conserved plastic	0.7738089042840004	0.9785767688343125	0.9530215303799703	0.83338493019299	0.603448275862069	0.5344827586206896	0.8103448275862069	0.6896551724137931	0.5517241379310345	0.6206896551724138
LowN	YOR140W	SFL1	1	0.2895632080819509	-0.15501500861541354	0.002389469142493185	0.27746599547051537	Spar-unique	0.8791401889320607	0.7678656033288014	0.7238204250959102	0.908731333396655	0	1	0	1	0	0
LowN	YOR344C	TYE7	14	0.9005912764956266	0.6231707765619721	1.0173761801713297e-23	1.4266605276062713e-8	conserved plastic	0.9953305832269752	0.6959612027010978	0.9657160971098934	0.8050091092884891	1	0.7857142857142857	0.7142857142857143	1	0.5	0.5
LowN	YOR363C	PIP2	17	0.39230563959469034	0.36532757251235637	0.0014306457692047202	0.01763807640352816	conserved plastic	0.8780588751192977	0.9921441254931176	0.9715222036024869	0.9909881854361476	0.7647058823529411	0.47058823529411764	0.8823529411764706	0.6470588235294118	0.29411764705882354	0.35294117647058826
LowN	YPL075W	GCR1	22	0.7091659927715674	0.027555033507927987	7.776738316115538e-20	0.8422738556377015	Scer-unique	0.9997602031637888	0.7986479442487481	0.9049882771897935	0.48599479644922566	0.8636363636363636	0.7727272727272727	0.6818181818181818	0.9090909090909091	0.4090909090909091	0.6363636363636364
LowN	YLR451W	LEU3	12	-0.33864257394923875	-0.564228878559557	0.004580846575624874	6.316042453608365e-4	Spar-unique	0.1242155460545687	0.9905340198725873	0.6750373041219931	0.8875595596325084	0.9166666666666666	0.3333333333333333	1	0.3333333333333333	0.5	0.6666666666666666
LowPi	YBL103C	RTG3	1	0.5457535477001485	0.03144404624400889	0.2679337078582874	0.9490107758651355	conserved plastic	0.4261751909426113	0.343088989566626	0.5083936392704891	-0.46613158835096863	1	1	1	1	1	1
LowPi	YFR034C	PHO4	24	-1.6302913863205986	-1.3511992825651595	3.171294255178206e-13	8.254232581910123e-18	Scer-unique	-0.020864413498661364	0.7600311303829389	0.38284980154775705	-0.2611061195124719	0.3333333333333333	0.3333333333333333	0.75	0.875	0.25	0.4166666666666667
LowPi	YJR060W	CBF1	2	1.1362992384083463	-0.41438173405601414	5.946793871120451e-4	0.2197675789088852	reversal	0.1431052305359861	0.585593050201031	0.8056224448640664	0.14773184635302744	0.5	0.5	1	1	0.5	0.5
LowPi	YMR037C	MSN2	1	0.030184140056382355	-0.4346968520921851	0.9360615163842795	0.024899634645376013	reversal	-0.46465258379527796	-0.5664231096684836	0.5899510025236986	0.45751989646730856	1	0	1	1	1	1
LowPi	YOL108C	INO4	2	1.0801890871325635	0.8245149825432339	0.011510433023822793	0.029196550485659622	conserved plastic	0.27272950790807904	-0.3299406009613228	0.7026321044499733	-0.20382794860300124	0.5	0.5	0.5	1	0.5	0.5
LowPi	YDL106C	PHO2	2	-0.024977890113503935	-0.44487873915833803	0.9708463927756514	0.37863032505363936	conserved plastic	0.6577672179770195	0.19063779135693343	-3.1855471884831915e-5	-0.6987489207238948	0	0.5	1	1	0	0
Heat	YBR049C	REB1	1	-0.5584693637717328	-0.8029444537085074	0.03493829782492666	9.815515941308261e-5	conserved plastic	0.9946740077173014	0.06580206951901471	-0.06987916983605771	-0.9612434689892665	1	0	1	1	1	1
Heat	YDR096W	GIS1	1	1.8835137126605377	0.1391625895187131	8.916576232986436e-11	0.6526449846044445	Scer-unique	-0.3048521142917325	0.9325574489484934	0.07650426746451196	-0.8509010570364401	1	1	1	1	1	1
Heat	YDR253C	MET32	1	-2.794876057645321	-0.07236899706676923	5.871955710622007e-18	0.9525162573468785	conserved plastic	0.9992255186235796	0.9996950323043566	0.19085270206063992	0.23633839686499228	1	0	1	0	1	1
Heat	YEL009C	GCN4	1	-0.01205826569311725	-0.05721258735567449	0.9567994083592852	0.7281537393491238	reversal	-0.510507528878538	0.8506603901722262	-0.622556136657524	0.8742463293585941	1	0	1	1	1	1
Heat	YGL073W	HSF1	89	-0.04999725490014677	0.09024430518969531	0.8231036845796966	0.8465392147272327	Spar-unique	0.8537208702186403	0.9912891812184413	0.14554132349255355	0.13053487594068244	0.7191011235955056	0.5056179775280899	0.7752808988764045	0.5955056179775281	0.8876404494382022	0.6067415730337079
Heat	YGL035C	MIG1	7	0.6490907188500424	-0.6760470298776609	0.014763738829762939	6.642995853020605e-4	reversal	0.8508038588351263	-0.3497090640644393	0.8273043773273565	0.3050495058599914	0.42857142857142855	0.14285714285714285	0.2857142857142857	0.5714285714285714	0.5714285714285714	0.5714285714285714
Heat	YHR206W	SKN7	2	0.1409681350854504	-0.16055991599193312	0.6652006557707265	0.5813621349895997	conserved plastic	0.9325628143003086	0.5572551839543333	0.05377423069709342	-0.7023375345845213	0.5	0.5	0	0.5	1	0
Heat	YIR033W	MGA2	1	-0.2821218754100107	-0.1406846177266849	0.49612590217904023	0.5839803727244002	reversal	0.3568841051520752	0.9891389107071916	-0.003350391965540878	0.5724433960635896	0	1	1	1	0	1
Heat	YKL112W	ABF1	23	-0.43277724252168426	-0.38059474118909836	1.6051787951700577e-4	0.04684471913590928	conserved static	0.6366873753764768	0.7290856069669661	-0.5598799800532933	-0.010926585975178964	0.782608695652174	0.43478260869565216	0.8260869565217391	0.6086956521739131	0.6086956521739131	0.6521739130434783
Heat	YKL109W	HAP4	4	1.959158176986171	0.3941024299488179	2.225336096088663e-8	0.07483801609913353	conserved plastic	0.2689159928850105	0.9520094498554765	0.870084985850096	-0.45304725824618286	1	0.25	0.75	1	0.75	0.75
Heat	YKL062W	MSN4	91	0.8495467707708053	-0.2810788790857969	2.3276175194205837e-4	0.53783009515622	conserved plastic	0.9345181046871807	0.7686577243595982	-0.423835687313812	-0.6348442499768382	0.7472527472527473	0.43956043956043955	0.7142857142857143	0.5824175824175825	0.7472527472527473	0.5054945054945055
Heat	YKL020C	SPT23	33	0.8857642042314758	0.033167303098187655	2.6123580329041557e-14	0.8876488907074157	conserved static	-0.27446079398488166	0.6619629302843877	0.20369344943561976	-0.7134326703447265	0.6060606060606061	0.5454545454545454	0.7575757575757576	0.6363636363636364	0.7272727272727273	0.5757575757575758
Heat	YML007W	YAP1	2	-0.15896617082313727	-0.21801137868495385	0.27181307976192703	0.5743821953076886	Scer-unique	-9.768709091525811e-5	0.9828437145011819	0.6747835481854254	-0.06131362441253402	0.5	0.5	0.5	0.5	0.5	0.5
Heat	YMR016C	SOK2	1	0.10079713281910002	0.2514400027648737	0.6951222992047058	0.4137124934320733	conserved plastic	0.9884447939980006	0.8147449563865091	0.06577751103050464	-0.36226964799306177	1	1	1	1	1	1
Heat	YMR037C	MSN2	138	-0.09055002941317349	-0.09758307545171298	0.5515413847710542	0.624426791019415	conserved static	-0.02191049835935341	0.9639342170332869	-0.8440628605861681	-0.009834864844727722	0.7318840579710145	0.4855072463768116	0.7028985507246377	0.6231884057971014	0.7753623188405797	0.5434782608695652
Heat	YMR043W	MCM1	2	-0.09502941388995793	-0.1909182692907422	0.6756105055337275	0.42601803361644086	conserved static	0.949031613734547	0.5436801045401433	0.07913506067014861	0.8399147792880133	0.5	0	0.5	0	1	0.5
Heat	YMR172W	HOT1	2	0.35376733494220397	0.2247921143403089	0.1640851941279153	0.6672223655488166	conserved plastic	0.9975894810047163	0.9976349820654196	-0.07495007295126645	0.05998519454248495	1	1	1	1	1	1
Heat	YNL216W	RAP1	74	-1.2121758778404177	-0.5603860281534937	3.1555593449582744e-6	0.00392710394309544	reversal	0.005119623151441945	0.9389938049454865	-0.21445042831798472	0.826308444379053	0.5540540540540541	0.6891891891891891	0.7567567567567568	0.6081081081081081	0.7297297297297297	0.527027027027027
Heat	YOL116W	MSN1	1	0.7647354882298442	0.6393102964787232	1.2062789015135186e-4	0.032191755651055386	Scer-unique	-0.7974779717189459	0.9706557578024331	-0.14078017804144977	-0.05647332403352082	1	1	1	1	1	1
Heat	YPL089C	RLM1	10	0.16015699002929004	0.35967204703943406	0.4467001949554107	0.37188181157961014	conserved static	-0.060453392610257756	0.9940231152764847	-0.22628148160117934	0.9630015357116268	0.5	0.3	0.2	0.8	0.7	0.9
Cold	YKL062W	MSN4	2	0.5873560983470275	9.022218087779266e-7	0.011274691877404479	0.9999997713236187	conserved plastic	0.8838467957660449	0.9028870842500832	0.6452469871581556	0.762094096345319	1	0.5	1	0	1	0.5
Cold	YMR037C	MSN2	3	-0.03525678945003889	0.028144956686043762	0.92187215624699	0.9014961588597368	conserved plastic	0.8808832297833454	0.8797448495274882	0.7910676259318399	0.8933496307342866	1	0.3333333333333333	1	0.3333333333333333	1	0.6666666666666666
